# Factors Affecting Response to Recurrent Genomic Selection in Soybeans

**DOI:** 10.1101/2020.02.14.949008

**Authors:** Vishnu Ramasubramanian, William D Beavis

## Abstract

Herein we report the impacts of applying five selection methods across 40 cycles of recurrent selection and identify interactions among factors that affect genetic responses in sets of simulated families of recombinant inbred lines derived from 21 homozygous soybean lines. Our use of recurrence equation to model response from recurrent selection allowed us to estimate the half-lives, asymptotic limits to recurrent selection for purposes of assessing the rates of response and future genetic potential of populations under selection. The simulated factors include selection methods, training sets, and selection intensity that are under the control of the plant breeder as well as genetic architecture and heritability. A factorial design to examine and analyze the main and interaction effects of these factors showed that both the rates of genetic improvement in the early cycles and limits to genetic improvement in the later cycles are significantly affected by interactions among all factors. Some consistent trends are that genomic selection methods provide greater initial rates of genetic improvement (per cycle) than phenotypic selection, but phenotypic selection provides the greatest long term responses in these closed genotypic systems. Model updating with training sets consisting of data from prior cycles of selection significantly improved prediction accuracy and genetic response with three parametric genomic prediction models. Ridge Regression, if updated with training sets consisting of data from prior cycles, achieved better rates of response than BayesB and Bayes LASSO models. A Support Vector Machine method, with a radial basis kernel, had the worst estimated prediction accuracies and the least long term genetic response. Application of genomic selection in a closed breeding population of a self-pollinated crop such as soybean will need to consider the impact of these factors on trade-offs between short term gains and conserving useful genetic diversity in the context of the goals for the breeding program.
