## Supplementary material for "Factors Affecting Response to Recurrent Genomic Selection in Soybeans": Table S1

### Sheet: ANOVA_M1_31_Final_Table
Model Description			Cycle 10					Cycle 20					Cycle 40
		df	AIC	BIC	logLik		df	AIC	BIC	logLik		df	AIC	BIC	logLik
M1: 2 curves, one for each simulated H		6	360493	360544	-180241		6	738367	738422	-369178		6	1.49088e+06	1.49094e+06	-745436
M2: 3 curves, one for each simulated SI		6	360639	360690	-180314		6	737672	737727	-368830		6	1.48795e+06	1.48801e+06	-743968
M3: 3 curves, one for each nQTL level		6	299267	299318	-149628		6	623746	623801	-311867		6	1.27106e+06	1.27112e+06	-635522
M4: 4 curves, one for each number of prior cycle TS levels		6	360776	360827	-180382		6	738833	738888	-369410		6	1.49171e+06	1.49177e+06	-745848
M5: 5 curves, one for each of SM levels		6	359312	359363	-179650		6	734908	734963	-367448		6	1.4826e+06	1.48266e+06	-741295
M6: 6 curves, one for each of H and nQTL levels		6	295872	295923	-147930		6	618776	618831	-309382		6	1.26267e+06	1.26273e+06	-631327
M7: 6 curves, for each of H and SI levels		6	360313	360364	-180150		6	737038	737093	-368513		6	1.48669e+06	1.48675e+06	-743337
M8: 8 curves, one for each combination of H and TS levels		6	360438	360489	-180213		6	738186	738241	-369087		6	1.49044e+06	1.4905e+06	-745214
M9: 9 curves, one for each level of SI and nQTL		6	296936	296987	-148462		6	613459	613514	-306723		6	1.24369e+06	1.24375e+06	-621839
M10: 10 curves, one for each level of SM and H		6	358932	358983	-179460		6	734204	734259	-367096		6	1.48123e+06	1.48129e+06	-740609
M11: 12 curves, one for each level of TS and nQTL		6	298882	298933	-149435		6	622782	622837	-311385		6	1.26894e+06	1.269e+06	-634465
M12: 12 curves, one for each level of TS and SI		6	360606	360657	-180297		6	737515	737570	-368751		6	1.48751e+06	1.48757e+06	-743749
M13: 15 curves, one for each combination of SM and nQTL		6	282663	282714	-141325		6	586972	587027	-293480		6	1.19494e+06	1.195e+06	-597466
M14: 15 curves, one for each combination of SM and SI		6	359124	359175	-179556		6	733334	733389	-366661		6	1.47747e+06	1.47753e+06	-738729
M15: 20 curves , one for each combination of SM and TS		6	359266	359317	-179627		6	734655	734710	-367321		6	1.48189e+06	1.48195e+06	-740938
M16: 18 curves, one for each combination of SI, nQTL and H		6	293328	293379	-146658		6	607649	607704	-303819		6	1.23324e+06	1.2333e+06	-616616
M17: 24 curves, one for each combination of SI, TS and H		6	360321	360372	-180154		6	736921	736976	-368455		6	1.48627e+06	1.48633e+06	-743130
M18: 24 curves, one for each combination of TS, nQTL and H		6	295446	295497	-147717		6	617691	617746	-308839		6	1.26027e+06	1.26032e+06	-630127
M19: 30 curves, one for each combination of SM, H and SI		6	358793	358844	-179390		6	732671	732726	-366329		6	1.47609e+06	1.47615e+06	-738040
M20: 30 curves, one for each combination of SM, nQTL and H		6	276394	276445	-138191		6	577670	577725	-288829		6	1.17912e+06	1.17918e+06	-589555
M21: 36 curves, one for each combination of SI, nQTL, and TS		6	296653	296704	-148321		6	612416	612471	-306202		6	1.24102e+06	1.24108e+06	-620503
M22: 40 curves, one for each combination of SM, H and TS		6	358939	358990	-179464		6	734014	734069	-367001		6	1.48056e+06	1.48062e+06	-740273
M23: 45 curves, one for each combination of SI, nQTL and SC		6	278084	278135	-139036		6	565590	565645	-282789		6	1.13483e+06	1.13489e+06	-567407
M24: 60 curves, one for each combination of SM, nQTL and TS		6	281797	281848	-140893		6	584325	584380	-292156		6	1.18872e+06	1.18878e+06	-594354
M25: 60 curves, one for each combination of SI, TS and SM		6	359212	359263	-179600		6	733219	733275	-366604		6	1.47683e+06	1.47689e+06	-738409
M26: 72 curves, one for each combination of TS, H, nQTL, SI		6	293133	293184	-146561		6	606572	606627	-303280		6	1.23024e+06	1.23029e+06	-615112
M27: 90 curves, one for each combination of SM, H, nQTL, SI		6	270754	270805	-135371		6	552092	552147	-276040		6	1.10803e+06	1.10809e+06	-554008
M28: 120 curves, one for each combination of SM, H, TS, SI		6	359018	359069	-179503		6	732741	732796	-366364		6	1.47563e+06	1.47569e+06	-737808
M29: 120 curves, one for each combination of SM, nQTL, TS, H		6	275472	275523	-137730		6	574658	574714	-287323		6	1.17185e+06	1.17191e+06	-585921
M30: 180 curves, one for each combination of SM, nQTL, TS, SI		6	277630	277681	-138809		6	562109	562164	-281048		6	1.12428e+06	1.12434e+06	-562134
M31: 360 curves, one for each combination of SM, nQTL, TS, SI, and H		6	270631	270682	-135310		6	547895	547951	-273942		6	1.09408e+06	1.09413e+06	-547032
M26-31: with AR(1) Correlation Structure
M26: 72 curves, one for each combination of TS, H, nQTL, SI		7	236652	236711	-118319		7	429369	429433	-214678		7	760634	760704	-380310
M27: 90 curves, one for each combination of SM, H, nQTL, SI		7	215047	215106	-107517		7	383946	384010	-191966		7	669428	669498	-334707
M28: 120 curves, one for each combination of SM, H, TS, SI		7	294947	295006	-147466		7	539049	539114	-269518		7	976582	976651	-488284
M29: 120 curves, one for each combination of SM, nQTL, TS, H		7	225647	225706	-112816		7	412045	412109	-206015		7	727511	727580	-363748
M30: 180 curves, one for each combination of SM, nQTL, TS, SI		7	217468	217528	-108727		7	386832	386896	-193409		7	673277	673346	-336631
M31: 360 curves, one for each combination of SM, nQTL, TS, SI, and H		7	213541	213601	-106764		7	377646	377711	-188816		7	652839	652908	-326412
One approach to compare the significance of factors is to compare the AIC scores of model M31(all five factors) with four factor models (M26-M30 without the factor of interest). The larger the difference, larger the magnitude of interaction effects of the factor not included in the model.			10 Cycles				20 Cycles					40 Cycles
			SM	M26-M31	23110.6		SM	M26-M31	51722.7			SM	M26-M31	107796
			TS	M27-M31	1505.85		TS	M27-M31	6299.54			TS	M27-M31	16589.6
			nQTL	M28-M31	81405.4		nQTL	M28-M31	161403			nQTL	M28-M31	323743
			SI	M29-M31	12105.4		SI	M29-M31	34398.4			SI	M29-M31	74671.9
			H	M30-M31	3927.22		H	M30-M31	9185.38			H	M30-M31	20437.9
Note: M31- with AR(1) correlation structure can be refined further by modeling variance structure and fixed effects. We plan to estimate the magnitude of 2-way, 3-way, 4-way and 5-way interaction effects of the five factors using variations of M31 in the future.
