## Supplementary material for "Factors Affecting Response to Recurrent Genomic Selection in Soybeans": Table S2

### Sheet: Hypothesis_Tests_Modeled_Params
Half life and Asymtotic limits estimated with alpha and beta estimates from 'nlme' fitted with data for 10, 20 and 40 cycles of recurrent selection for the combined set of 40, 400 and 4289 QTL
	Mean Half-life							Mean Asymptotic Limit
	Mean.x	Mean.y	T-Statistic	DF	P-Value			Mean.x	Mean.y	T-Statistic	DF	P-Value
T10 vs T20	6.89216	4.29823	11.4089	1359.39	3.69984e-29		T10 vs T20	74.1605	62.031	4.16018	1746.56	1.66725e-05
T10 vs T40	6.89216	3.64301	15.0657	1150.1	3.01093e-47		T10 vs T40	74.1605	60.6499	4.76917	1694.34	1.00417e-06
T20 vs T40	4.29823	3.64301	5.17666	1785.42	1.25687e-07		T20 vs T40	62.031	60.6499	0.534861	1942.66	0.296404
T.test: Bivariate normal distributions were simulated with mean and sd of alpha and beta and rho (correlation) obtained from models fit with nlme
